# The circadian clock regulates receptor-mediated immune responses to an herbivore-associated molecular pattern

**DOI:** 10.1101/2024.11.06.622352

**Authors:** Natalia Guayazán Palacios, Takato Imaizumi, Adam D. Steinbrenner

**Affiliations:** Department of Biology, University of Washington, Seattle, WA, USA

**Keywords:** HAMP, Inceptin, In11, immunity, legumes, time-of-day, circadian clock, circadian gating

## Abstract

Plants activate induced defenses through the recognition of molecular patterns. Like pathogen-associated molecular patterns (PAMPs), herbivore-associated molecular patterns (HAMPs) can be recognized by cell surface pattern recognition receptors leading to defensive transcriptional changes in host plants. Herbivore-induced defensive outputs are regulated by the circadian clock, but the underlying molecular mechanisms remain unknown. To investigate how the plant circadian clock regulates transcriptional reprogramming of a specific HAMP-induced pathway, we characterized the daytime and nighttime transcriptional response to caterpillar-derived In11 peptide, in the legume crop cowpea (*Vigna unguiculata*). Using diurnal and free-running conditions, we found that daytime In11 elicitation resulted in stronger late-induced gene expression than nighttime. Plants with a conditional arrhythmic phenotype in constant light (LL) conditions lost time-of-day dependent responses to In11 treatment, and this was associated with arrhythmic expression of circadian clock core transcription factor *Late Elongated Hypocotyl VuLHY1* and *VuLHY2*. Reporter assays with VuLHY homologs indicated that they interact with the promoter of daytime In11-induced *Kunitz Trypsin Inhibitor* (*VuKTI*) via a canonical and a polymorphic CCA1/LHY Binding Site (CBS), consistent with a mechanism of direct regulation by circadian clock transcription factors. This study improves our understanding of the time-dependent mechanisms that regulate herbivore-induced gene expression.
