## Supplementary material for "The circadian clock regulates receptor-mediated immune responses to an herbivore-associated molecular pattern": TableS1

### Sheet: Sheet1
Table S1. List of primers used in this study.
gene ID	Annotation	Forward (5'-3')	Reverse (5'-3')	Purpose	Size (bp)	Region
Vigun04g126700	VuGI	AGAATCTGGGTTCGCAGTGG	AACAGAAGTGCTGAGAGCCC	qPCR	118	-
Vigun05g143300	VuKTI	CACCCAGAATGCCGACAGT	CTACACATGACTTTTTAGGAGCG	qPCR	109	-
Vigun05g143300		gaagac aa ggagGATGTACAATAGTATTGATTAGGATAG	gaagac aa CATTCCTTTTTGGGAGGCTCTCTAAGAC	Cloning	1000	Promoter
Vigun05g143300		TCTAAAAAAAcgagTAATTTGATCAACATTGATTAAAGTCACATTATTC	ATAAATCTTACATGTTTCGG	Mutagenesis CBS-A	-	Promoter
Vigun05g143300		GATGTACAATAGTATTGATTAGGATAG	TTTTTGGGAGGCTCTCTAAGAC	Cloning	1000	Promoter
Vigun05g143300		ACTATACAAAcgagTGTGCGTGTCTATAAATACATG	TTGAGTAAACAGTTTTTTATCTATTTTATG	Mutagenesis CBS-L	-	Promoter
Vigun07g244400	VuUBQ	GTCTAAGGGGAGGAATGCAGAT	CAAAGATCAACCTCTGCTGGTC	qPCR	150	-
Vigun09g004100	VuLHY2	TGCCACTCACAAATCCATGT	TGTCTGTGCTCTCCGTCATC	qPCR	127	-
Vigun09g004100		CACCATGGACGCCTACTCCTCTGGAG	TCAAGCTTCCTCGTTCAACCGTATTC	Cloning	2010	CDS
Vigun10g153300	VuLHY2	CGTTCCTCGTGTGGTTCCAA	TAGTTTCCCCTCTTCAGAGACC	qPCR	192	-
Vigun10g153300		CACCATGGAGGCGTACTCCTCTGG	TCAAGTCGTAGTATCCCCTTCC	Cloning	2247	CDS
