## Supplementary material for "The circadian clock regulates receptor-mediated immune responses to an herbivore-associated molecular pattern": TableS4

### Sheet: 1h
Table S4. Significantly enriched (padj < 0.05) Gene Ontology (GO) categories among early (1 h) and late (6 h) w + In11 DEGs.
				ZT05		ZT17
Direction	Ontology	GO_term	GO_name	adjusted p-value	Gene ID	adjusted p-value	Gene ID
Up	Biological process	GO:0006629	lipic metabolic process	4.25343e-05	Vigun02g075200,Vigun02g188700,Vigun02g188800,Vigun02g188900,Vigun02g189000,Vigun02g189100,Vigun02g189200,Vigun03g166200,Vigun03g277800,Vigun05g003700,Vigun11g026400,Vigun11g026500,Vigun11g026600,Vigun11g039400	0.025944	Vigun02g075200,Vigun02g188700,Vigun02g188800,Vigun02g189000,Vigun02g189200,Vigun03g166200,Vigun05g003700,Vigun11g026500,Vigun11g026600,Vigun11g039400
Up	Biological process	GO:0008152	metabolic process	0.0291747	Vigun01g005000,Vigun02g075200,Vigun02g147900,Vigun02g188700,Vigun02g188800,Vigun02g188900,Vigun02g189000,Vigun02g189100,Vigun02g189200,Vigun03g073300,Vigun03g156400,Vigun03g164700,Vigun03g166200,Vigun03g175900,Vigun03g277800,Vigun03g382000,Vigun04g153700,Vigun05g003700,Vigun05g089300,Vigun06g084300,Vigun06g208400,Vigun06g224300,Vigun07g271600,Vigun08g218700,Vigun09g000600,Vigun09g174300,Vigun10g1…	NA	NA
Up	Biological process	GO:0008610	lipid biosynthetic process	5.46168e-07	Vigun02g075200,Vigun02g188700,Vigun02g188800,Vigun02g188900,Vigun02g189000,Vigun02g189100,Vigun02g189200,Vigun03g166200,Vigun11g026400,Vigun11g026500,Vigun11g026600,Vigun11g039400	0.000330625	Vigun02g075200,Vigun02g188700,Vigun02g188800,Vigun02g189000,Vigun02g189200,Vigun03g166200,Vigun11g026500,Vigun11g026600,Vigun11g039400
Up	Molecular function	GO:0003824	catalytic activity	0.021913	Vigun01g005000,Vigun01g011400,Vigun01g014700,Vigun02g075200,Vigun02g147900,Vigun02g188700,Vigun02g188800,Vigun02g188900,Vigun02g189000,Vigun02g189100,Vigun02g189200,Vigun03g001700,Vigun03g073300,Vigun03g086100,Vigun03g156400,Vigun03g164700,Vigun03g166200,Vigun03g175900,Vigun03g269400,Vigun03g291300,Vigun03g382000,Vigun04g111200,Vigun04g153700,Vigun05g089300,Vigun05g148700,Vigun05g231700,Vigun06g0…	NA	NA
Up	Molecular function	GO:0016740	transferase activity	0.00948802	Vigun01g011400,Vigun01g014700,Vigun02g075200,Vigun02g188700,Vigun02g188800,Vigun02g188900,Vigun02g189000,Vigun02g189100,Vigun02g189200,Vigun03g001700,Vigun03g086100,Vigun03g164700,Vigun03g166200,Vigun03g269400,Vigun03g291300,Vigun03g382000,Vigun05g148700,Vigun05g231700,Vigun06g027100,Vigun08g049000,Vigun08g074100,Vigun09g174300,Vigun09g234800,Vigun11g026400,Vigun11g026500,Vigun11g026600,Vigun11g0…	NA	NA
Up	Molecular function	GO:0016746	acyltransferase activity	3.11831e-06	Vigun02g075200,Vigun02g188700,Vigun02g188800,Vigun02g188900,Vigun02g189000,Vigun02g189100,Vigun02g189200,Vigun03g166200,Vigun11g026400,Vigun11g026500,Vigun11g026600,Vigun11g039400	0.00155378	Vigun02g075200,Vigun02g188700,Vigun02g188800,Vigun02g189000,Vigun02g189200,Vigun03g166200,Vigun11g026500,Vigun11g026600,Vigun11g039400
Up	Molecular function	GO:0016747	acyltransferase activity, transferring groups other than amino-acyl groups	4.53952e-07	Vigun02g075200,Vigun02g188700,Vigun02g188800,Vigun02g188900,Vigun02g189000,Vigun02g189100,Vigun02g189200,Vigun03g166200,Vigun11g026400,Vigun11g026500,Vigun11g026600,Vigun11g039400	0.000375819	Vigun02g075200,Vigun02g188700,Vigun02g188800,Vigun02g189000,Vigun02g189200,Vigun03g166200,Vigun11g026500,Vigun11g026600,Vigun11g039400

### Sheet: 6h
				ZT10		ZT22
Direction	Ontology	GO_term	GO_name	adjusted p-value	Gene ID	adjusted p-value	Gene ID
Up	Biological process	GO:0006629	lipid metabolic process	0.000313493	Vigun01g139100,Vigun02g075200,Vigun02g144200,Vigun02g188700,Vigun02g188800,Vigun02g188900,Vigun02g189000,Vigun02g189100,Vigun03g166200,Vigun03g277800,Vigun03g379700,Vigun06g173200,Vigun08g199500,Vigun10g010800,Vigun11g026400,Vigun11g026500,Vigun11g026600,Vigun11g039400,Vigun11g202500	NA	NA
Up	Biological process	GO:0008610	lipid biosynthetic process	6.07008e-05	Vigun02g075200,Vigun02g188700,Vigun02g188800,Vigun02g188900,Vigun02g189000,Vigun02g189100,Vigun03g166200,Vigun03g379700,Vigun06g173200,Vigun08g199500,Vigun11g026400,Vigun11g026500,Vigun11g026600,Vigun11g039400	NA	NA
Up	Biological process	GO:0010605	negative regulation of macromolecule metabolic process	0.000540003	Vigun02g004350,Vigun05g067900,Vigun05g068000,Vigun05g143200,Vigun05g143300,Vigun05g143600,Vigun05g143900,Vigun05g144000,Vigun05g146000,Vigun05g146200	NA	NA
Up	Biological process	GO:0010951	negative regulation of endopeptidase activity	0.000103659	Vigun05g067900,Vigun05g068000,Vigun05g143200,Vigun05g143300,Vigun05g143600,Vigun05g143900,Vigun05g144000,Vigun05g146000,Vigun05g146200	0.000800391	Vigun05g068000,Vigun05g143300,Vigun05g143600,Vigun05g144000,Vigun05g146200
Up	Biological process	GO:0030162	regulation of proteolysis	0.000273791	Vigun05g067900,Vigun05g068000,Vigun05g143200,Vigun05g143300,Vigun05g143600,Vigun05g143900,Vigun05g144000,Vigun05g146000,Vigun05g146200	0.00139947	Vigun05g068000,Vigun05g143300,Vigun05g143600,Vigun05g144000,Vigun05g146200
Up	Biological process	GO:0044092	negative regulation of molecular function	0.00109545	Vigun02g198300,Vigun03g306400,Vigun05g067900,Vigun05g068000,Vigun05g143200,Vigun05g143300,Vigun05g143600,Vigun05g143900,Vigun05g144000,Vigun05g146000,Vigun05g146200,Vigun07g121400	0.0049223	Vigun02g198300,Vigun05g068000,Vigun05g143300,Vigun05g143600,Vigun05g144000,Vigun05g146200
Up	Biological process	GO:0048519	negative regulation of biological process	0.00164052	Vigun02g004350,Vigun02g198300,Vigun03g306400,Vigun05g067900,Vigun05g068000,Vigun05g143200,Vigun05g143300,Vigun05g143600,Vigun05g143900,Vigun05g144000,Vigun05g146000,Vigun05g146200,Vigun07g121400	0.0168002	Vigun02g198300,Vigun05g068000,Vigun05g143300,Vigun05g143600,Vigun05g144000,Vigun05g146200
Up	Biological process	GO:0051246	regulation of protein metabolic process	0.0477857	Vigun05g067900,Vigun05g068000,Vigun05g143200,Vigun05g143300,Vigun05g143600,Vigun05g143900,Vigun05g144000,Vigun05g146000,Vigun05g146200	0.0299787	Vigun05g068000,Vigun05g143300,Vigun05g143600,Vigun05g144000,Vigun05g146200
Up	Biological process	GO:0052548	regulation of endopeptidase activity	0.000103659	Vigun05g067900,Vigun05g068000,Vigun05g143200,Vigun05g143300,Vigun05g143600,Vigun05g143900,Vigun05g144000,Vigun05g146000,Vigun05g146200	0.000800391	Vigun05g068000,Vigun05g143300,Vigun05g143600,Vigun05g144000,Vigun05g146200
Up	Molecular Function	GO:0002020	protease binding	1.01952e-05	Vigun05g067900,Vigun05g068000,Vigun05g143200,Vigun05g143300,Vigun05g143600,Vigun05g143900,Vigun05g144000,Vigun05g146000,Vigun05g146200	0.000327362	Vigun05g068000,Vigun05g143300,Vigun05g143600,Vigun05g144000,Vigun05g146200
Up	Molecular Function	GO:0003824	catalytic activity	1.19355e-09	Vigun01g016100,Vigun01g043100,Vigun01g088800,Vigun01g147800,Vigun01g148000,Vigun01g175600,Vigun01g200500,Vigun01g228500,Vigun02g072500,Vigun02g075200,Vigun02g110500,Vigun02g178400,Vigun02g188700,Vigun02g188800,Vigun02g188900,Vigun02g189000,Vigun02g189100,Vigun02g197900,Vigun02g198300,Vigun02g200300,Vigun03g071700,Vigun03g094400,Vigun03g098500,Vigun03g111200,Vigun03g111800,Vigun03g118300,Vigun03g1…	NA	NA
Up	Molecular Function	GO:0004866	endopeptidase inhibitor activity	1.01952e-05	Vigun05g067900,Vigun05g068000,Vigun05g143200,Vigun05g143300,Vigun05g143600,Vigun05g143900,Vigun05g144000,Vigun05g146000,Vigun05g146200	0.000327362	Vigun05g068000,Vigun05g143300,Vigun05g143600,Vigun05g144000,Vigun05g146200
Up	Molecular Function	GO:0010333	terpene synthase activity	0.000249089	Vigun03g118300,Vigun05g246666,Vigun05g246732,Vigun11g074100,Vigun11g114300,Vigun11g213200	0.0372841	Vigun03g118300,Vigun11g114300,Vigun11g213200
Up	Molecular Function	GO:0016746	acyltransferase activity	4.24998e-06	Vigun01g088800,Vigun02g075200,Vigun02g188700,Vigun02g188800,Vigun02g188900,Vigun02g189000,Vigun02g189100,Vigun03g166200,Vigun06g109000,Vigun06g109400,Vigun06g109700,Vigun07g048300,Vigun11g026400,Vigun11g026500,Vigun11g026600,Vigun11g039400	NA	NA
Up	Molecular Function	GO:0016747	acyltransferase activity, transferring groups other than amino-acyl groups	3.66115e-07	Vigun01g088800,Vigun02g075200,Vigun02g188700,Vigun02g188800,Vigun02g188900,Vigun02g189000,Vigun02g189100,Vigun03g166200,Vigun06g109000,Vigun06g109400,Vigun06g109700,Vigun07g048300,Vigun11g026400,Vigun11g026500,Vigun11g026600,Vigun11g039400	NA	NA
Up	Molecular Function	GO:0016829	lyase activity	0.0254224	Vigun02g197900,Vigun02g200300,Vigun03g118300,Vigun05g246666,Vigun05g246732,Vigun07g218200,Vigun09g085800,Vigun09g174300,Vigun11g074100,Vigun11g114300,Vigun11g213200	0.0179857	Vigun02g197900,Vigun03g118300,Vigun07g218200,Vigun09g085800,Vigun11g114300,Vigun11g213200
Up	Molecular Function	GO:0016835	carbon-oxygen lyase activity	0.000510404	Vigun02g197900,Vigun02g200300,Vigun03g118300,Vigun05g246666,Vigun05g246732,Vigun09g085800,Vigun09g174300,Vigun11g074100,Vigun11g114300,Vigun11g213200	0.0114849	Vigun02g197900,Vigun03g118300,Vigun09g085800,Vigun11g114300,Vigun11g213200
Up	Molecular Function	GO:0019899	enzyme binding	0.00506611	Vigun02g198300,Vigun03g306400,Vigun05g067900,Vigun05g068000,Vigun05g143200,Vigun05g143300,Vigun05g143600,Vigun05g143900,Vigun05g144000,Vigun05g146000,Vigun05g146200,Vigun07g121400	0.0195803	Vigun02g198300,Vigun05g068000,Vigun05g143300,Vigun05g143600,Vigun05g144000,Vigun05g146200
Up	Molecular Function	GO:0061134	peptidase regulator activity	1.01952e-05	Vigun05g067900,Vigun05g068000,Vigun05g143200,Vigun05g143300,Vigun05g143600,Vigun05g143900,Vigun05g144000,Vigun05g146000,Vigun05g146200	0.000327362	Vigun05g068000,Vigun05g143300,Vigun05g143600,Vigun05g144000,Vigun05g146200
Up	Molecular Function	GO:0098772	molecular function regulator activity	0.00278573	Vigun02g198300,Vigun03g306400,Vigun05g067900,Vigun05g068000,Vigun05g143200,Vigun05g143300,Vigun05g143600,Vigun05g143900,Vigun05g144000,Vigun05g146000,Vigun05g146200,Vigun07g121400	0.0140803	Vigun02g198300,Vigun05g068000,Vigun05g143300,Vigun05g143600,Vigun05g144000,Vigun05g146200
Up	Biological process	GO:0048523	negative regulation of cellular process	NA	NA	0.00613088	Vigun05g068000,Vigun05g143300,Vigun05g143600,Vigun05g144000,Vigun05g146200
Up	Biological process	GO:0051248	negative regulation of protein metabolic process	NA	NA	0.00219185	Vigun05g068000,Vigun05g143300,Vigun05g143600,Vigun05g144000,Vigun05g146200
Down	Biological process	GO:0006091	generation of precursor metabolites and energy	0.0340237	Vigun01g226400,Vigun03g133000,Vigun03g270700,Vigun03g326700,Vigun04g103500,Vigun05g217100,Vigun06g224500,Vigun06g234600,Vigun06g234700,Vigun07g055100,Vigun08g213100,Vigun08g216300,Vigun09g003500,Vigun09g040000,Vigun09g075200,Vigun09g238500,Vigun10g078500	NA	NA
Down	Biological process	GO:0009765	photosynthesis, light harvesting	9.71913e-06	Vigun01g226400,Vigun03g133000,Vigun04g103500,Vigun06g224500,Vigun08g216300,Vigun09g003500,Vigun09g040000,Vigun09g075200,Vigun09g238500,Vigun10g078500	NA	NA
Down	Biological process	GO:0015979	photosynthesis	1.65163e-07	Vigun01g004300,Vigun01g021500,Vigun01g139200,Vigun01g226400,Vigun02g058000,Vigun03g133000,Vigun03g270700,Vigun04g103500,Vigun05g203500,Vigun05g217100,Vigun06g224500,Vigun07g055100,Vigun07g104700,Vigun07g241100,Vigun07g250400,Vigun07g285900,Vigun08g041300,Vigun08g189400,Vigun08g216300,Vigun09g003500,Vigun09g037000,Vigun09g040000,Vigun09g075200,Vigun09g221400,Vigun09g238500,Vigun10g078500	NA	NA
Down	Molecular Function	GO:0004497	monooxygenase activity	0.00492452	Vigun03g088500,Vigun03g110900,Vigun03g168100,Vigun03g195300,Vigun03g195700,Vigun03g264300,Vigun03g318500,Vigun04g020200,Vigun09g136300,Vigun09g242400,Vigun10g104300,Vigun10g105800,Vigun10g106250	NA	NA
Down	Molecular Function	GO:0005509	calcium ion binding	0.00340253	Vigun01g021500,Vigun01g027900,Vigun01g028000,Vigun01g031200,Vigun02g058000,Vigun03g269700,Vigun03g270700,Vigun03g276900,Vigun05g035700,Vigun05g040700,Vigun05g188100,Vigun05g203500,Vigun07g285900,Vigun08g189400,Vigun09g159100,Vigun09g243300	NA	NA
Down	Molecular Function	GO:0016491	oxidoreductase activity	0.00663736	Vigun01g025300,Vigun01g034400,Vigun01g125900,Vigun02g122000,Vigun02g141500,Vigun03g020000,Vigun03g020100,Vigun03g088500,Vigun03g110900,Vigun03g121600,Vigun03g159400,Vigun03g168100,Vigun03g195300,Vigun03g195700,Vigun03g264300,Vigun03g318500,Vigun03g446800,Vigun04g020200,Vigun04g037600,Vigun04g037800,Vigun04g120100,Vigun04g152400,Vigun04g170200,Vigun04g182600,Vigun04g198200,Vigun05g114800,Vigun05g1…	NA	NA
Down	Molecular Function	GO:0016628	oxidoreductase activity, acting on the CH-CH group of donors, NAD or NADP as acceptor	0.0115017	Vigun01g034400,Vigun05g114800,Vigun05g115000,Vigun05g115100,Vigun05g196300,Vigun07g229500,Vigun11g066800	NA	NA
Down	Molecular Function	GO:0020037	heme binding	0.00331254	Vigun02g141500,Vigun03g088500,Vigun03g110900,Vigun03g168100,Vigun03g195300,Vigun03g195700,Vigun03g197100,Vigun03g264300,Vigun03g318500,Vigun03g446800,Vigun04g020200,Vigun04g170200,Vigun04g182600,Vigun04g198200,Vigun07g167300,Vigun07g214000,Vigun08g046600,Vigun08g132800,Vigun09g136300,Vigun09g209800,Vigun09g242400,Vigun10g104300,Vigun10g105800,Vigun10g106250	NA	NA
Down	Molecular Function	GO:0046906	tetrapyrrole binding	0.0484122	Vigun01g004300,Vigun02g141500,Vigun03g088500,Vigun03g110900,Vigun03g168100,Vigun03g195300,Vigun03g195700,Vigun03g197100,Vigun03g264300,Vigun03g318500,Vigun03g446800,Vigun04g020200,Vigun04g170200,Vigun04g182600,Vigun04g198200,Vigun07g167300,Vigun07g214000,Vigun08g046600,Vigun08g132800,Vigun09g136300,Vigun09g209800,Vigun09g242400,Vigun10g104300,Vigun10g105800,Vigun10g106250	NA	NA
