## Supplementary material for "The circadian clock regulates receptor-mediated immune responses to an herbivore-associated molecular pattern": TableS5

### Sheet: 1h_DEGs_cis
Table S5. Early (1 h) and late (6 h) w +In11 DEGs and their LFCdiff daytime-nighttime and CBS/EE counts.
	Gene	CBS-A_AAAAATCT	EE_AAATATCT	Total	ZT05_LFC	ZT17_LFC	LFCdiff
43	Vigun04g141200	0	1	1	1.49493	-2.04478	3.53971
91	Vigun11g046000	0	1	1	1.22261	-1.89359	3.1162
17	Vigun02g188800	0	1	1	5.55941	2.84614	2.71326
127	Vigun03g166200	0	0	0	5.14608	2.76832	2.37776
119	Vigun02g189000	0	0	0	3.97745	1.68476	2.29269
118	Vigun02g188700	0	0	0	5.04072	2.96963	2.07109
18	Vigun02g188900	0	1	1	3.83021	1.85569	1.97452
94	Vigun11g164200	0	1	1	7.49061	5.5747	1.91591
158	Vigun05g231700	0	0	0	5.3389	3.47786	1.86104
88	Vigun11g026400	1	0	1	3.46922	1.63959	1.82962
191	Vigun10g089200	0	0	0	3.7048	1.89853	1.80627
90	Vigun11g039400	1	2	3	3.65544	1.85642	1.79902
89	Vigun11g026600	1	0	1	3.21066	1.50006	1.7106
154	Vigun05g148700	0	0	0	2.62146	0.994368	1.62709
8	Vigun02g075200	0	2	2	3.85652	2.34283	1.51369
195	Vigun11g026500	0	0	0	3.55654	2.07541	1.48113
35	Vigun03g277800	2	0	2	3.8461	2.47153	1.37458
112	Vigun02g112300	0	0	0	2.52982	1.19467	1.33514
178	Vigun08g218700	0	0	0	2.49992	1.20288	1.29704
19	Vigun02g189100	0	2	2	2.52783	1.27586	1.25198
36	Vigun03g291300	1	0	1	1.44687	0.361561	1.08531
184	Vigun09g088600	0	0	0	-1.25548	-2.32802	1.07254
197	Vigun11g105600	0	0	0	-0.526184	-1.52835	1.00216
79	Vigun09g174300	0	1	1	2.34686	1.3494	0.99746
171	Vigun07g178500	0	0	0	2.28445	1.29088	0.993572
47	Vigun05g089300	1	0	1	2.15931	1.18418	0.975131
59	Vigun06g165400	1	0	1	2.4946	1.55976	0.934845
167	Vigun06g208400	0	0	0	1.48858	0.575754	0.912828
57	Vigun06g077900	1	0	1	1.9164	1.05895	0.857441
42	Vigun04g111200	1	0	1	1.43912	0.583211	0.855911
14	Vigun02g148200	0	1	1	1.20334	0.364344	0.838999
102	Vigun01g105100	0	0	0	1.83441	1.02694	0.807472
122	Vigun03g020800	0	0	0	-0.797747	-1.5822	0.78445
196	Vigun11g033900	0	0	0	-0.704283	-1.48482	0.780533
202	Vigun11g164100	0	0	0	3.48998	2.7103	0.779686
120	Vigun02g189200	0	0	0	3.32779	2.55761	0.770188
32	Vigun03g247100	0	1	1	2.41812	1.68296	0.73516
174	Vigun07g245400	0	0	0	-1.07483	-1.75151	0.676686
30	Vigun03g199200	0	1	1	3.5768	2.93266	0.64414
131	Vigun03g219400	0	0	0	-0.390042	-1.03309	0.643046
188	Vigun09g219400	0	0	0	-1.04179	-1.67646	0.634673
134	Vigun03g269400	0	0	0	3.67705	3.114	0.563048
65	Vigun07g179300	0	0	0	2.56939	2.00949	0.559902
41	Vigun04g104800	1	0	1	1.35823	0.805275	0.552953
201	Vigun11g141200	0	0	0	3.18097	2.63071	0.55026
121	Vigun02g197300	0	0	0	1.11466	0.567987	0.546668
116	Vigun02g152900	0	0	0	4.12396	3.5962	0.527759
199	Vigun11g121400	0	0	0	2.12298	1.60024	0.522742
101	Vigun01g103000	0	0	0	-1.28139	-1.79943	0.518039
198	Vigun11g119100	0	0	0	1.33694	0.829534	0.50741
128	Vigun03g175900	0	0	0	4.90055	4.3954	0.50515
24	Vigun03g109300	1	0	1	2.42071	1.91692	0.503794
152	Vigun05g122900	0	0	0	2.41698	1.93918	0.477795
114	Vigun02g129100	0	0	0	4.77644	4.30517	0.471279
113	Vigun02g129000	0	0	0	8.12338	7.66162	0.461768
169	Vigun07g131600	0	0	0	2.03921	1.59517	0.444037
189	Vigun09g234800	0	0	0	1.93407	1.4955	0.438567
126	Vigun03g164700	0	0	0	1.52997	1.12775	0.402223
23	Vigun03g086100	1	0	1	2.19369	1.81998	0.373715
163	Vigun06g159100	0	0	0	3.68598	3.32411	0.361875
176	Vigun08g123000	0	0	0	1.05863	0.703791	0.354842
37	Vigun03g353600	0	1	1	1.21042	0.856332	0.354092
173	Vigun07g242600	0	0	0	1.23467	0.884776	0.349896
151	Vigun05g082100	0	0	0	1.09094	0.756346	0.334589
58	Vigun06g116100	0	1	1	1.63828	1.3066	0.331684
132	Vigun03g226900	0	0	0	3.48374	3.15535	0.328393
161	Vigun06g084300	0	0	0	2.09235	1.77475	0.317606
168	Vigun06g224300	0	0	0	1.52171	1.20695	0.314759
13	Vigun02g147900	1	0	1	3.2964	2.98567	0.310724
20	Vigun03g001700	0	1	1	2.33732	2.03184	0.305473
109	Vigun02g070300	0	0	0	2.56799	2.27226	0.295736
172	Vigun07g219300	0	0	0	2.14691	1.85428	0.29263
53	Vigun05g226900	1	0	1	1.19072	0.900302	0.290419
68	Vigun07g271600	0	1	1	2.13816	1.87402	0.26414
164	Vigun06g160200	0	0	0	5.15878	4.89924	0.259535
186	Vigun09g185000	0	0	0	1.56216	1.30303	0.259133
103	Vigun01g139500	0	0	0	1.03043	0.784648	0.245781
1	Vigun01g014700	0	0	0	3.13206	2.90852	0.223538
200	Vigun11g124800	0	0	0	1.04405	0.823897	0.220154
125	Vigun03g121500	0	0	0	1.47942	1.2714	0.20802
144	Vigun04g091700	0	0	0	1.12776	0.931223	0.196532
183	Vigun09g078100	0	0	0	3.64681	3.4664	0.180402
93	Vigun11g163900	1	0	1	1.78068	1.61287	0.167815
180	Vigun09g000600	0	0	0	2.19787	2.0525	0.145379
51	Vigun05g210900	1	0	1	1.71241	1.56712	0.145282
44	Vigun04g153700	1	0	1	2.66468	2.53951	0.125172
133	Vigun03g265000	0	0	0	2.92913	2.80869	0.120442
7	Vigun02g029200	0	1	1	1.16956	1.05078	0.118788
182	Vigun09g002200	0	0	0	1.82337	1.70714	0.116227
84	Vigun10g125000	0	0	0	1.57716	1.46625	0.11091
34	Vigun03g272700	1	0	1	2.35593	2.26577	0.0901536
150	Vigun05g073200	0	0	0	-1.58878	-1.65393	0.0651552
33	Vigun03g265100	1	0	1	4.31204	4.25173	0.060313
137	Vigun03g418500	0	0	0	2.22144	2.16513	0.0563087
46	Vigun05g009400	1	1	2	3.59768	3.55912	0.0385528
129	Vigun03g190600	0	0	0	1.39547	1.39015	0.0053216
72	Vigun08g049000	0	0	0	1.83229	1.82958	0.00271415
50	Vigun05g181300	1	0	1	2.02637	2.02911	-0.00274876
160	Vigun06g027100	0	0	0	1.05792	1.0717	-0.0137776
185	Vigun09g153200	0	0	0	1.09882	1.1354	-0.0365809
10	Vigun02g117200	0	0	0	1.31171	1.38699	-0.0752898
97	Vigun01g005000	0	0	0	2.99934	3.07728	-0.0779436
181	Vigun09g002150	0	0	0	1.51239	1.60484	-0.092449
5	Vigun01g140500	0	1	1	3.09591	3.19267	-0.096767
179	Vigun08g224100	0	0	0	-1.02529	-0.901935	-0.123353
11	Vigun02g128900	0	1	1	1.51239	1.65792	-0.14553
83	Vigun10g089000	1	2	3	1.18679	1.35632	-0.169524
48	Vigun05g100300	0	1	1	2.12231	2.29763	-0.175319
146	Vigun05g003700	0	0	0	1.61301	1.79516	-0.182153
98	Vigun01g011400	0	0	0	3.38524	3.60529	-0.220051
136	Vigun03g382000	0	0	0	2.33434	2.62665	-0.292308
74	Vigun08g128200	1	1	2	-1.72601	-1.42039	-0.305623
107	Vigun02g066800	0	0	0	0.913833	1.2383	-0.324462
75	Vigun08g154300	1	0	1	-1.7981	-1.46365	-0.334455
73	Vigun08g074100	2	0	2	1.94178	2.2825	-0.34072
2	Vigun01g052900	0	2	2	1.35547	1.70598	-0.350516
29	Vigun03g194700	0	0	0	2.19302	2.57536	-0.382345
31	Vigun03g207200	0	1	1	0.82299	1.2458	-0.422805
26	Vigun03g147800	1	0	1	1.34732	1.78691	-0.439585
187	Vigun09g186800	0	0	0	-1.83939	-1.35705	-0.482332
85	Vigun10g167900	0	1	1	1.45836	1.96138	-0.503025
64	Vigun07g162600	1	0	1	0.97096	1.50259	-0.531635
148	Vigun05g022901	0	0	0	-1.26549	-0.721393	-0.544098
108	Vigun02g066900	0	0	0	1.30697	1.86366	-0.556689
22	Vigun03g078800	1	1	2	1.32183	1.88825	-0.566422
106	Vigun02g053800	0	0	0	3.41403	3.98291	-0.568874
135	Vigun03g377000	0	0	0	-1.0294	-0.457945	-0.571459
175	Vigun08g117700	0	0	0	-1.59809	-0.968494	-0.629599
15	Vigun02g162900	1	1	2	0.423299	1.07258	-0.649277
16	Vigun02g166400	0	1	1	-1.07294	-0.411494	-0.661443
117	Vigun02g162800	0	0	0	0.47351	1.15454	-0.681026
81	Vigun10g016900	0	0	0	-1.01771	-0.322316	-0.695394
162	Vigun06g092900	0	0	0	0.673408	1.42582	-0.752408
190	Vigun10g057800	0	0	0	-1.086	-0.310584	-0.775416
192	Vigun10g173700	0	0	0	-1.1994	-0.420586	-0.778815
21	Vigun03g073300	1	0	1	1.7413	2.54102	-0.799722
12	Vigun02g132100	0	2	2	-1.2317	-0.422645	-0.809055
143	Vigun04g073600	0	0	0	-1.47636	-0.636803	-0.839561
80	Vigun09g229200	0	0	0	-1.19394	-0.353087	-0.840854
165	Vigun06g160400	0	0	0	1.64426	2.50141	-0.857146
194	Vigun10g178000	0	0	0	-1.06259	-0.190455	-0.872134
157	Vigun05g205700	0	0	0	1.45526	2.34354	-0.88828
40	Vigun04g078400	0	0	0	-2.04754	-1.1504	-0.897135
71	Vigun08g036100	1	0	1	-1.0123	-0.105395	-0.906904
60	Vigun06g177900	1	0	1	-1.8731	-0.930827	-0.942277
38	Vigun03g374700	0	3	3	-1.04476	-0.0910845	-0.953675
70	Vigun08g020800	0	0	0	0.77503	1.74183	-0.966802
105	Vigun01g199400	0	0	0	1.0174	2.04083	-1.02343
76	Vigun08g210000	0	1	1	-1.08021	-0.0439863	-1.03622
86	Vigun10g197000	0	2	2	-1.01447	0.021871	-1.03634
156	Vigun05g182000	0	0	0	2.17817	3.21802	-1.03985
141	Vigun04g005800	0	0	0	-1.28806	-0.214062	-1.074
52	Vigun05g224600	0	1	1	3.91818	4.99467	-1.0765
77	Vigun09g032700	0	0	0	-1.05518	0.0235002	-1.07868
78	Vigun09g075500	1	0	1	-1.15357	-0.062027	-1.09155
3	Vigun01g070700	0	0	0	-1.31511	-0.218095	-1.09702
45	Vigun04g183300	0	2	2	2.20845	3.31123	-1.10278
63	Vigun07g128200	0	1	1	0.847976	1.95356	-1.10559
138	Vigun03g434100	0	0	0	-1.42289	-0.308384	-1.11451
147	Vigun05g005800	0	0	0	-1.29562	-0.180329	-1.1153
95	Vigun11g197800	0	0	0	-1.27209	-0.155416	-1.11667
139	Vigun03g435400	0	0	0	-1.05217	0.0658354	-1.11801
61	Vigun06g198300	1	1	2	-1.09204	0.0316765	-1.12371
123	Vigun03g022700	0	0	0	-1.4475	-0.318701	-1.1288
27	Vigun03g156400	1	1	2	2.74101	3.87523	-1.13422
62	Vigun07g046200	0	1	1	0.120657	1.28715	-1.16649
140	Vigun03g439600	0	0	0	-1.26866	-0.096258	-1.1724
49	Vigun05g162800	0	0	0	-1.62247	-0.424787	-1.19768
110	Vigun02g071400	0	0	0	0.593227	1.81781	-1.22459
39	Vigun04g015900	1	1	2	-1.13225	0.09477	-1.22702
92	Vigun11g137400	0	2	2	-1.12628	0.102383	-1.22866
96	Vigun11g209500	1	0	1	-1.49432	-0.265207	-1.22911
104	Vigun01g153100	0	0	0	1.37246	2.61519	-1.24273
203	Vigun11g211350	0	0	0	1.2126	2.47555	-1.26295
142	Vigun04g059900	0	0	0	-1.28123	-0.0131117	-1.26812
25	Vigun03g110900	1	1	2	-1.0534	0.22719	-1.28059
149	Vigun05g037700	0	0	0	-1.97762	-0.69661	-1.28101
67	Vigun07g250400	1	0	1	-1.28994	-0.00610439	-1.28384
124	Vigun03g030000	0	0	0	-1.4334	-0.145924	-1.28748
28	Vigun03g183600	0	1	1	-1.48525	-0.193585	-1.29167
66	Vigun07g225200	0	0	0	1.28131	2.59362	-1.31231
54	Vigun05g255100	1	0	1	-1.32922	0.0339586	-1.36318
166	Vigun06g202100	0	0	0	-0.100533	1.26939	-1.36992
82	Vigun10g063100	0	1	1	-1.60988	-0.230643	-1.37924
159	Vigun06g017600	0	0	0	-1.47701	-0.0818591	-1.39515
153	Vigun05g136400	0	0	0	-1.79655	-0.38887	-1.40768
145	Vigun04g092933	0	0	0	-1.56202	-0.134271	-1.42775
6	Vigun02g013000	1	0	1	3.38404	4.85452	-1.47048
9	Vigun02g088100	1	0	1	-2.80622	-1.325	-1.48122
170	Vigun07g143800	0	0	0	-1.78897	-0.295545	-1.49343
177	Vigun08g162300	0	0	0	-1.94413	-0.384138	-1.55999
4	Vigun01g135700	0	1	1	-2.30187	-0.669297	-1.63257
111	Vigun02g091200	0	0	0	-1.77349	-0.129543	-1.64394
69	Vigun08g000400	0	0	0	-3.96096	-2.26628	-1.69468
130	Vigun03g195700	0	0	0	-1.74543	-0.0113989	-1.73403
193	Vigun10g177500	0	0	0	-1.52637	0.237767	-1.76414
99	Vigun01g065400	0	0	0	-1.4424	0.330248	-1.77264
155	Vigun05g171300	0	0	0	-1.2353	0.582349	-1.81765
56	Vigun05g282800	1	0	1	-1.63756	0.219589	-1.85715
115	Vigun02g131700	0	0	0	0.0994381	2.04122	-1.94179
100	Vigun01g076250	0	0	0	-0.232147	1.93139	-2.16354
55	Vigun05g273800	1	0	1	2.13403	4.4159	-2.28186
87	Vigun11g025300	0	1	1	-2.52759	-0.214124	-2.31346

### Sheet: 6h_DEGs_cis
	Gene	CBS-A_AAAAATCT	EE_AAATATCT	Total	ZT10_LFC	ZT22_LFC	LFCdiff
133	Vigun04g141200	0	1	1	4.74103	1.20133	3.53971
355	Vigun11g046000	0	1	1	4.36887	1.25267	3.1162
492	Vigun03g432300	0	0	0	1.7617	-1.25489	3.01658
57	Vigun02g188800	0	1	1	3.94941	1.23614	2.71326
648	Vigun08g039400	0	0	0	-2.87029	-5.5499	2.67961
366	Vigun11g114300	2	0	2	5.93024	3.42119	2.50905
558	Vigun05g217600	0	0	0	2.53009	0.0257518	2.50433
460	Vigun03g166200	0	0	0	1.87815	-0.499604	2.37776
430	Vigun02g189000	0	0	0	1.91177	-0.380918	2.29269
404	Vigun01g200500	0	0	0	4.48318	2.26819	2.21498
429	Vigun02g188700	0	0	0	3.04779	0.976702	2.07109
58	Vigun02g188900	0	1	1	2.24627	0.271747	1.97452
371	Vigun11g164200	0	1	1	3.32209	1.40618	1.91591
348	Vigun11g026400	1	0	1	2.13638	0.306756	1.82962
354	Vigun11g039400	1	2	3	2.02651	0.227489	1.79902
591	Vigun06g133500	0	0	0	3.2273	1.45274	1.77456
349	Vigun11g026600	1	0	1	2.18642	0.475821	1.7106
549	Vigun05g148700	0	0	0	1.5577	-0.0693932	1.62709
544	Vigun05g143200	0	0	0	2.04394	0.427705	1.61623
569	Vigun05g289000	0	0	0	1.74088	0.204284	1.5366
475	Vigun03g308300	0	0	0	1.16161	-0.364968	1.52658
44	Vigun02g075200	0	2	2	1.9407	0.427014	1.51369
711	Vigun11g026500	0	0	0	1.72356	0.242434	1.48113
474	Vigun03g306400	0	0	0	3.0852	1.63849	1.44671
609	Vigun07g048300	0	0	0	2.10236	0.682525	1.41984
377	Vigun11g213200	1	2	3	4.40483	2.99355	1.41128
99	Vigun03g277800	2	0	2	5.04243	3.66786	1.37458
499	Vigun04g027400	0	0	0	2.38933	1.02005	1.36928
471	Vigun03g264500	0	0	0	3.75144	2.40591	1.34552
421	Vigun02g112300	0	0	0	2.04603	0.71089	1.33514
38	Vigun02g024500	0	0	0	3.6963	2.36225	1.33404
624	Vigun07g179900	0	0	0	2.87751	1.55965	1.31785
664	Vigun08g218700	0	0	0	1.9169	0.619858	1.29704
59	Vigun02g189100	0	2	2	1.75009	0.498117	1.25198
408	Vigun02g004350	0	0	0	1.13534	-0.107782	1.24313
508	Vigun04g079600	0	0	0	1.48126	0.242633	1.23863
673	Vigun09g085800	0	0	0	4.2036	2.97463	1.22898
34	Vigun01g214700	1	1	2	1.17925	-0.0461854	1.22543
563	Vigun05g246732	0	0	0	4.22023	3.02144	1.19879
147	Vigun04g173100	2	0	2	2.37172	1.18788	1.18383
292	Vigun09g098900	0	0	0	1.41175	0.237181	1.17457
489	Vigun03g402800	0	0	0	2.00919	0.851651	1.15754
568	Vigun05g288900	0	0	0	1.43845	0.312212	1.12624
232	Vigun07g100700	0	0	0	1.06038	-0.0622896	1.12267
53	Vigun02g146600	0	0	0	1.72936	0.627805	1.10155
454	Vigun03g141300	0	0	0	1.59359	0.493732	1.09986
254	Vigun08g018000	1	2	3	1.17829	0.121258	1.05703
78	Vigun03g114300	0	2	2	1.35693	0.303789	1.05314
178	Vigun05g253400	0	1	1	2.21804	1.18543	1.03261
451	Vigun03g127000	0	0	0	2.47977	1.45618	1.02358
515	Vigun04g149000	0	0	0	2.84455	1.83696	1.00759
498	Vigun04g026100	0	0	0	1.91642	0.909517	1.0069
204	Vigun06g141300	1	0	1	1.73362	0.729773	1.00385
632	Vigun07g218500	0	0	0	1.45419	0.455616	0.998574
299	Vigun09g174300	0	1	1	1.58824	0.590779	0.99746
110	Vigun03g379700	1	0	1	2.99565	2.01516	0.980494
172	Vigun05g202100	0	1	1	1.14672	0.168436	0.978282
155	Vigun05g089300	1	0	1	2.25305	1.27792	0.975131
382	Vigun01g010600	0	0	0	1.59097	0.621502	0.969472
73	Vigun03g096000	0	1	1	1.25379	0.285613	0.968181
81	Vigun03g127300	0	1	1	2.76405	1.80991	0.954135
208	Vigun06g165400	1	0	1	1.73792	0.803079	0.934845
25	Vigun01g148000	0	0	0	1.29402	0.36664	0.927378
577	Vigun06g049400	0	0	0	1.34941	0.423466	0.925941
246	Vigun07g241400	0	0	0	1.08635	0.167229	0.919118
713	Vigun11g076400	0	0	0	1.05695	0.138559	0.918386
177	Vigun05g253300	0	1	1	1.88751	0.971712	0.915794
620	Vigun07g164000	0	0	0	1.3988	0.483864	0.914932
48	Vigun02g110500	3	0	3	1.34479	0.436449	0.908339
545	Vigun05g143600	0	0	0	3.55619	2.65561	0.900574
703	Vigun10g091800	0	0	0	1.03809	0.15186	0.886235
539	Vigun05g131100	0	0	0	2.31803	1.43256	0.885464
21	Vigun01g139100	0	1	1	1.39446	0.523454	0.871006
708	Vigun10g182900	0	0	0	1.07218	0.203861	0.868319
185	Vigun05g281200	0	1	1	1.48853	0.620902	0.867632
77	Vigun03g111800	0	2	2	1.57253	0.711009	0.861517
582	Vigun06g081800	0	0	0	1.26749	0.409002	0.858485
71	Vigun03g074800	1	0	1	1.16422	0.314727	0.849492
512	Vigun04g128000	0	0	0	3.72565	2.8802	0.84545
12	Vigun01g079400	0	0	0	1.13873	0.295764	0.842966
159	Vigun05g143300	1	0	1	4.01513	3.17671	0.838424
546	Vigun05g143900	0	0	0	3.14729	2.30996	0.837336
466	Vigun03g225000	0	0	0	-1.00987	-1.84597	0.836108
677	Vigun09g122800	0	0	0	1.03593	0.221089	0.814837
237	Vigun07g213900	1	0	1	1.19139	0.379906	0.81148
163	Vigun05g149100	1	0	1	3.27993	2.46869	0.811238
397	Vigun01g105100	0	0	0	1.36429	0.556823	0.807472
336	Vigun10g153200	1	1	2	1.57581	0.788575	0.787233
720	Vigun11g212066	0	0	0	1.00166	0.224369	0.777288
428	Vigun02g178400	0	0	0	1.98829	1.21281	0.77548
696	Vigun10g010800	0	0	0	3.39427	2.62801	0.766262
357	Vigun11g067500	0	0	0	1.29374	0.533663	0.760079
586	Vigun06g109400	0	0	0	1.90003	1.14069	0.759344
365	Vigun11g108500	1	0	1	1.59205	0.84814	0.743913
370	Vigun11g163500	1	0	1	1.03704	0.296571	0.740468
82	Vigun03g133100	0	1	1	1.05066	0.312159	0.7385
381	Vigun01g010200	0	0	0	1.05147	0.315053	0.736415
641	Vigun08g001100	0	0	0	1.14838	0.413536	0.734843
587	Vigun06g109700	0	0	0	2.48467	1.75623	0.728441
682	Vigun09g157700	0	0	0	1.31822	0.592274	0.725946
655	Vigun08g113300	0	0	0	1.15389	0.450223	0.70367
160	Vigun05g144000	0	2	2	2.91301	2.21482	0.698193
64	Vigun02g200300	0	1	1	2.67282	1.98984	0.682979
672	Vigun09g084400	0	0	0	1.92617	1.24477	0.681394
623	Vigun07g171200	0	0	0	1.01563	0.334272	0.681363
322	Vigun10g045700	0	0	0	3.3037	2.6248	0.678903
601	Vigun06g173200	0	0	0	1.03444	0.361759	0.672685
608	Vigun07g032500	0	0	0	1.27588	0.604758	0.671123
616	Vigun07g121400	0	0	0	2.97633	2.31435	0.661976
275	Vigun08g199500	1	0	1	1.80127	1.14165	0.659616
306	Vigun09g220300	0	0	0	1.01187	0.353914	0.657952
203	Vigun06g109000	0	1	1	1.63292	0.979408	0.653509
427	Vigun02g178300	0	0	0	1.01125	0.359742	0.651506
89	Vigun03g199200	0	1	1	2.70426	2.06012	0.64414
202	Vigun06g095700	1	0	1	1.24304	0.600768	0.642276
104	Vigun03g351600	1	1	2	1.17856	0.568124	0.610434
269	Vigun08g105100	1	0	1	1.41483	0.810273	0.604561
659	Vigun08g156400	0	0	0	1.0325	0.435549	0.596948
405	Vigun01g228500	0	0	0	1.5598	0.970236	0.589564
719	Vigun11g202500	0	0	0	1.59212	1.00315	0.588973
8	Vigun01g043100	1	1	2	1.3882	0.800029	0.588173
444	Vigun03g085800	0	0	0	1.42048	0.833438	0.587046
344	Vigun11g007600	1	0	1	3.04312	2.45964	0.58348
338	Vigun10g172000	2	0	2	1.42646	0.859615	0.566847
343	Vigun11g007500	1	0	1	1.65647	1.09097	0.565502
631	Vigun07g218200	0	0	0	2.62044	2.06548	0.554962
226	Vigun07g039400	1	0	1	1.00272	0.460318	0.542398
192	Vigun06g001300	1	0	1	1.28364	0.742729	0.540914
24	Vigun01g147800	0	1	1	1.82528	1.31436	0.510919
461	Vigun03g175900	0	0	0	2.76454	2.25939	0.50515
42	Vigun02g065500	0	1	1	1.02506	0.520395	0.504669
667	Vigun09g030600	0	0	0	1.21615	0.740831	0.475324
170	Vigun05g190500	1	0	1	1.24599	0.773467	0.472526
540	Vigun05g131200	0	0	0	1.58453	1.12378	0.460744
527	Vigun05g042200	0	0	0	2.14741	1.69178	0.455625
433	Vigun02g201000	0	0	0	1.98427	1.54058	0.443691
286	Vigun09g069700	0	2	2	1.51905	1.0814	0.437644
395	Vigun01g089500	0	0	0	1.5155	1.09731	0.418193
701	Vigun10g080400	0	0	0	1.06301	0.65131	0.411701
562	Vigun05g246666	0	0	0	2.41367	2.01365	0.400018
472	Vigun03g288000	0	0	0	1.29094	0.911669	0.379274
70	Vigun03g071700	2	0	2	1.28772	0.912315	0.3754
146	Vigun04g172800	0	1	1	1.23966	0.868519	0.371138
597	Vigun06g159100	0	0	0	3.00634	2.64447	0.361875
179	Vigun05g253500	0	2	2	1.53342	1.17623	0.357184
3	Vigun01g016100	0	1	1	1.04875	0.697589	0.351158
695	Vigun09g240800	0	0	0	1.87086	1.52707	0.343787
360	Vigun11g074100	1	0	1	1.72044	1.38176	0.338679
148	Vigun04g179200	2	2	4	1.90812	1.57042	0.337696
467	Vigun03g226900	0	0	0	1.99016	1.66177	0.328393
161	Vigun05g146000	0	1	1	1.8014	1.47831	0.323091
14	Vigun01g088800	0	1	1	1.82828	1.50524	0.323035
584	Vigun06g084300	0	0	0	2.39284	2.07524	0.317606
109	Vigun03g373100	1	0	1	1.69804	1.38783	0.310207
76	Vigun03g111200	1	0	1	1.06341	0.763303	0.300104
432	Vigun02g197900	0	0	0	3.63795	3.33975	0.298203
72	Vigun03g094400	0	2	2	1.36107	1.06535	0.295718
317	Vigun09g278000	0	0	0	1.05536	0.764117	0.291245
555	Vigun05g203600	0	0	0	1.61889	1.33198	0.286911
614	Vigun07g115500	0	0	0	2.41608	2.13168	0.284399
118	Vigun04g015100	1	0	1	1.27187	0.98854	0.283334
600	Vigun06g167200	0	0	0	1.66535	1.38306	0.282286
329	Vigun10g089100	0	1	1	1.01866	0.742462	0.276199
33	Vigun01g202900	2	0	2	-1.93389	-2.19959	0.265702
576	Vigun06g028200	0	0	0	1.17383	0.913041	0.260792
613	Vigun07g087400	0	0	0	-1.77074	-2.00646	0.235717
74	Vigun03g098500	0	1	1	1.5191	1.28606	0.233037
431	Vigun02g197100	0	0	0	1.56251	1.33203	0.230477
552	Vigun05g176900	0	0	0	1.25223	1.03679	0.215444
62	Vigun02g196300	1	1	2	1.02334	0.808312	0.215027
449	Vigun03g121500	0	0	0	1.13601	0.927991	0.20802
105	Vigun03g351700	2	0	2	1.01407	0.836848	0.17722
300	Vigun09g176300	1	0	1	-1.98307	-2.1554	0.172324
52	Vigun02g144200	0	1	1	1.30115	1.12957	0.171577
335	Vigun10g139700	2	0	2	1.13308	0.968168	0.164912
293	Vigun09g126200	1	0	1	1.26093	1.09838	0.162548
136	Vigun04g153700	1	0	1	1.19426	1.06909	0.125172
93	Vigun03g240700	1	0	1	1.40989	1.29178	0.118111
334	Vigun10g125000	0	0	0	1.24893	1.13802	0.11091
446	Vigun03g094800	0	0	0	1.83012	1.74893	0.0811889
448	Vigun03g118300	0	0	0	1.88722	1.82485	0.0623696
410	Vigun02g029900	0	0	0	1.44662	1.38662	0.0600037
581	Vigun06g078100	0	0	0	1.31792	1.25887	0.0590568
339	Vigun10g180000	1	1	2	1.2403	1.18292	0.0573814
497	Vigun04g019780	0	0	0	1.39299	1.34608	0.0469146
274	Vigun08g170200	0	0	0	-1.19724	-1.23184	0.0346023
709	Vigun10g197300	0	0	0	1.5989	1.56462	0.0342768
36	Vigun01g235100	1	0	1	-1.20998	-1.23496	0.0249858
575	Vigun06g027000	0	0	0	1.05898	1.04187	0.017119
611	Vigun07g070166	0	0	0	1.3817	1.39906	-0.0173599
43	Vigun02g072500	0	0	0	1.43665	1.47348	-0.0368277
164	Vigun05g151900	1	0	1	1.08831	1.12719	-0.0388813
524	Vigun05g035100	0	0	0	1.46436	1.5117	-0.0473411
686	Vigun09g168500	0	0	0	1.4251	1.48675	-0.0616534
297	Vigun09g159100	0	2	2	-1.22119	-1.15853	-0.0626657
240	Vigun07g219600	0	1	1	-1.62053	-1.55713	-0.0634013
63	Vigun02g198300	0	1	1	1.09881	1.16538	-0.0665738
113	Vigun03g407900	0	0	0	-1.09966	-0.970062	-0.129603
530	Vigun05g067900	0	0	0	1.82798	1.98722	-0.159235
567	Vigun05g287600	0	0	0	1.00633	1.1799	-0.173568
87	Vigun03g195300	0	1	1	-1.363	-1.16651	-0.196493
509	Vigun04g090600	0	0	0	-2.49169	-2.28747	-0.204217
605	Vigun07g005300	0	0	0	1.23752	1.45879	-0.221275
717	Vigun11g174100	0	0	0	-1.47041	-1.20913	-0.261279
40	Vigun02g049500	0	1	1	-1.02062	-0.745296	-0.275326
426	Vigun02g177400	0	0	0	-1.19507	-0.902685	-0.29238
248	Vigun07g255700	0	1	1	-1.04191	-0.741358	-0.300554
628	Vigun07g214000	0	0	0	-1.13539	-0.825335	-0.310052
402	Vigun01g175600	0	0	0	1.80159	2.12086	-0.319268
479	Vigun03g322000	0	0	0	-1.00998	-0.67716	-0.332824
272	Vigun08g154300	1	0	1	-2.02837	-1.69392	-0.334455
583	Vigun06g082300	0	0	0	-1.34633	-1.00906	-0.337268
523	Vigun05g031201	0	0	0	-1.02442	-0.687022	-0.337397
529	Vigun05g056200	0	0	0	-1.31649	-0.979011	-0.337477
388	Vigun01g029150	0	0	0	1.21615	1.55577	-0.339622
267	Vigun08g074100	2	0	2	1.36579	1.70651	-0.34072
245	Vigun07g241100	0	2	2	-1.0197	-0.673819	-0.345878
510	Vigun04g097100	0	0	0	-1.13623	-0.786449	-0.349778
214	Vigun06g197000	0	1	1	0.718156	1.07468	-0.35652
372	Vigun11g186100	1	1	2	-1.01162	-0.649606	-0.362017
697	Vigun10g034500	0	0	0	-1.04322	-0.673057	-0.370162
684	Vigun09g164400	0	0	0	0.770002	1.14648	-0.37648
249	Vigun07g257800	0	1	1	-1.54245	-1.16026	-0.382186
391	Vigun01g062300	0	0	0	-1.06451	-0.679373	-0.385134
482	Vigun03g339100	0	0	0	-1.71208	-1.31917	-0.392913
101	Vigun03g285700	1	0	1	-1.04063	-0.642764	-0.397866
98	Vigun03g276900	0	1	1	-1.06475	-0.663382	-0.401371
698	Vigun10g055233	0	0	0	-1.7043	-1.29218	-0.412128
312	Vigun09g257300	1	0	1	-1.00172	-0.58887	-0.412853
383	Vigun01g015900	0	0	0	-2.14198	-1.72133	-0.420644
485	Vigun03g355700	0	0	0	-1.0148	-0.590692	-0.424107
477	Vigun03g313000	0	0	0	-1.02124	-0.596912	-0.424327
51	Vigun02g122000	1	0	1	-1.09191	-0.667383	-0.424528
307	Vigun09g221400	0	1	1	-1.04168	-0.605659	-0.436018
209	Vigun06g172400	1	0	1	-1.32962	-0.886297	-0.443318
303	Vigun09g193400	0	0	0	-1.61403	-1.16905	-0.444988
652	Vigun08g083300	0	0	0	-1.35372	-0.907045	-0.446679
65	Vigun03g014300	1	0	1	-1.20092	-0.752745	-0.44818
153	Vigun05g068000	1	0	1	1.2194	1.6756	-0.456193
184	Vigun05g278500	0	1	1	-1.30522	-0.8459	-0.45932
663	Vigun08g216500	0	0	0	-1.96747	-1.50783	-0.459637
604	Vigun06g234700	0	0	0	-1.09174	-0.630829	-0.460914
638	Vigun07g277650	0	0	0	-1.14325	-0.68201	-0.461237
630	Vigun07g217900	0	0	0	-1.10202	-0.636595	-0.465429
625	Vigun07g204300	0	0	0	1.01332	1.47941	-0.466089
570	Vigun05g289600	0	0	0	-1.42496	-0.956674	-0.468282
60	Vigun02g193800	0	1	1	-1.24562	-0.777052	-0.468565
351	Vigun11g031300	0	1	1	-1.13859	-0.66873	-0.469858
22	Vigun01g139200	0	2	2	-1.19804	-0.727135	-0.470908
132	Vigun04g134400	0	1	1	-1.11052	-0.636548	-0.473974
205	Vigun06g142200	1	0	1	-1.0443	-0.566802	-0.477499
85	Vigun03g179300	0	0	0	0.880796	1.38163	-0.500836
162	Vigun05g146200	3	0	3	2.1306	2.63298	-0.502378
518	Vigun04g170200	0	0	0	-2.2146	-1.71083	-0.503773
125	Vigun04g096900	1	0	1	-1.12408	-0.613223	-0.510862
669	Vigun09g050101	0	0	0	-1.35388	-0.842646	-0.511237
35	Vigun01g226400	1	0	1	-1.26182	-0.747616	-0.514203
28	Vigun01g164900	0	1	1	-1.09687	-0.580479	-0.516394
298	Vigun09g170500	0	3	3	-1.00306	-0.484217	-0.518844
425	Vigun02g141500	0	0	0	-1.36737	-0.847944	-0.519424
657	Vigun08g133700	0	0	0	-1.48779	-0.965552	-0.522241
488	Vigun03g385300	0	0	0	-1.53035	-1.00679	-0.523565
69	Vigun03g064700	1	0	1	-1.39645	-0.871356	-0.525095
273	Vigun08g162900	0	1	1	-1.12962	-0.599799	-0.529816
27	Vigun01g156300	2	2	4	-1.25754	-0.725703	-0.531833
122	Vigun04g059700	1	0	1	-1.13194	-0.598722	-0.533214
470	Vigun03g264300	0	0	0	-1.40132	-0.866628	-0.534695
459	Vigun03g165200	0	0	0	-1.01256	-0.474605	-0.537954
79	Vigun03g121600	0	0	0	-1.04181	-0.501268	-0.540538
589	Vigun06g122500	0	0	0	-1.26831	-0.727456	-0.540856
313	Vigun09g264600	0	1	1	-1.25354	-0.710102	-0.543438
683	Vigun09g160700	0	0	0	-1.15535	-0.611584	-0.543767
126	Vigun04g097000	0	1	1	-1.24452	-0.698539	-0.545985
543	Vigun05g139100	0	0	0	-1.06779	-0.521557	-0.546236
592	Vigun06g151300	0	0	0	-1.63865	-1.09158	-0.547075
144	Vigun04g163600	0	1	1	-1.27882	-0.731052	-0.54777
651	Vigun08g073000	0	0	0	-1.0655	-0.51591	-0.549593
500	Vigun04g037600	0	0	0	-1.15306	-0.603284	-0.549772
230	Vigun07g080000	0	0	0	-1.15827	-0.605757	-0.552515
167	Vigun05g170700	0	1	1	-1.09082	-0.537884	-0.552937
96	Vigun03g269700	0	0	0	-1.054	-0.498907	-0.555095
220	Vigun06g217800	0	2	2	1.05134	1.60646	-0.555129
151	Vigun05g017500	1	1	2	-1.70376	-1.14763	-0.556129
50	Vigun02g119800	0	1	1	-1.01766	-0.460146	-0.557512
487	Vigun03g381300	0	0	0	-1.26941	-0.71068	-0.558732
645	Vigun08g029200	0	0	0	-2.41774	-1.85456	-0.563177
47	Vigun02g105800	1	0	1	-1.48842	-0.925054	-0.563364
238	Vigun07g215800	0	1	1	-1.85078	-1.28652	-0.564258
223	Vigun06g234600	0	0	0	-1.26252	-0.696101	-0.566417
660	Vigun08g189400	0	0	0	-1.05549	-0.487195	-0.568296
412	Vigun02g058000	0	0	0	-1.891	-1.32157	-0.569432
256	Vigun08g036300	0	1	1	-1.0415	-0.469699	-0.571802
606	Vigun07g006300	0	0	0	-2.0552	-1.48234	-0.572859
642	Vigun08g007600	0	0	0	-1.19759	-0.624441	-0.573153
188	Vigun05g294900	1	1	2	-1.52647	-0.951288	-0.575184
1	Vigun01g000300	1	3	4	-1.27894	-0.702424	-0.57652
603	Vigun06g212600	0	0	0	-1.08207	-0.503375	-0.578695
250	Vigun07g259500	0	1	1	-1.04149	-0.461107	-0.58038
291	Vigun09g094700	2	0	2	-1.15125	-0.570471	-0.580783
463	Vigun03g197100	0	0	0	-1.05193	-0.466423	-0.585507
588	Vigun06g119100	0	0	0	-1.04954	-0.463272	-0.586267
61	Vigun02g194800	0	1	1	-1.0451	-0.45489	-0.59021
556	Vigun05g203800	0	0	0	-1.04569	-0.454877	-0.590813
258	Vigun08g041300	0	0	0	-1.19927	-0.608067	-0.5912
443	Vigun03g075200	0	0	0	-1.1697	-0.578382	-0.591314
302	Vigun09g193300	0	0	0	-1.92392	-1.33009	-0.593827
97	Vigun03g270700	0	3	3	-1.20095	-0.605568	-0.595379
561	Vigun05g224200	0	0	0	-1.16685	-0.569557	-0.597298
281	Vigun09g004500	1	3	4	-1.62171	-1.02081	-0.600899
656	Vigun08g132800	0	0	0	-1.37367	-0.772247	-0.60142
465	Vigun03g207500	0	0	0	-1.06696	-0.465142	-0.601822
168	Vigun05g183600	0	1	1	-1.03721	-0.431282	-0.605929
117	Vigun03g446800	1	0	1	-1.35806	-0.751274	-0.606789
399	Vigun01g150700	0	0	0	-1.11276	-0.503955	-0.608805
635	Vigun07g246200	0	0	0	-1.27508	-0.664626	-0.610451
39	Vigun02g040500	0	0	0	-1.13035	-0.517846	-0.6125
54	Vigun02g156500	1	0	1	-1.31922	-0.702818	-0.616402
596	Vigun06g159000	0	0	0	2.16973	2.78948	-0.619746
362	Vigun11g086000	1	0	1	-1.12922	-0.508169	-0.621051
654	Vigun08g090400	0	0	0	-1.36654	-0.743784	-0.622752
387	Vigun01g025300	0	0	0	-1.82931	-1.20607	-0.623239
480	Vigun03g326700	0	0	0	-1.39994	-0.775879	-0.624062
687	Vigun09g176200	0	0	0	-1.96085	-1.33439	-0.626467
16	Vigun01g102600	0	3	3	-1.47345	-0.84655	-0.626897
633	Vigun07g226700	0	0	0	-1.22592	-0.596132	-0.629788
434	Vigun03g001500	0	0	0	-1.60331	-0.970573	-0.632734
579	Vigun06g067100	0	0	0	-1.18274	-0.547949	-0.634787
266	Vigun08g062900	0	1	1	-1.01758	-0.380586	-0.63699
340	Vigun10g195900	0	0	0	-1.29952	-0.658819	-0.640699
622	Vigun07g168000	0	0	0	-1.02624	-0.385487	-0.640748
233	Vigun07g104700	1	0	1	-1.10783	-0.466008	-0.641819
649	Vigun08g040500	0	0	0	-1.22954	-0.584469	-0.645075
457	Vigun03g159400	0	0	0	-1.33789	-0.691947	-0.645947
149	Vigun04g182600	0	1	1	-1.09782	-0.451117	-0.646706
450	Vigun03g126450	0	0	0	-1.08501	-0.437886	-0.64712
175	Vigun05g219100	1	0	1	-1.20793	-0.560586	-0.647345
411	Vigun02g053200	0	0	0	-1.01968	-0.372061	-0.647614
190	Vigun05g298800	1	0	1	-1.25029	-0.599973	-0.650314
680	Vigun09g147400	0	0	0	-1.30658	-0.65433	-0.652251
287	Vigun09g075000	0	1	1	-1.09411	-0.439935	-0.654177
706	Vigun10g149000	0	0	0	-1.08531	-0.428306	-0.657006
557	Vigun05g217100	0	0	0	-1.27304	-0.615737	-0.657301
643	Vigun08g011400	0	0	0	-1.45929	-0.799891	-0.659401
295	Vigun09g145200	1	0	1	-1.13877	-0.47897	-0.659804
55	Vigun02g166400	0	1	1	-1.46109	-0.799651	-0.661443
415	Vigun02g068100	0	0	0	-1.27566	-0.613528	-0.662131
491	Vigun03g431700	0	0	0	-1.09195	-0.428335	-0.663618
619	Vigun07g149300	0	0	0	-1.09344	-0.429556	-0.663882
666	Vigun09g025000	0	0	0	-1.16943	-0.50225	-0.667178
241	Vigun07g222000	3	0	3	-1.22843	-0.558579	-0.669855
20	Vigun01g137900	0	1	1	-1.1822	-0.510727	-0.67147
394	Vigun01g067600	0	0	0	-1.20216	-0.529833	-0.672325
84	Vigun03g168100	1	0	1	-1.17495	-0.501451	-0.673498
634	Vigun07g229500	0	0	0	-1.38879	-0.714749	-0.674041
193	Vigun06g030300	1	0	1	-1.34213	-0.66571	-0.676415
309	Vigun09g241500	0	1	1	-1.4645	-0.786214	-0.678285
181	Vigun05g255800	0	1	1	-1.50069	-0.821489	-0.679203
17	Vigun01g104600	1	0	1	-1.09126	-0.410538	-0.680723
145	Vigun04g165700	1	0	1	-1.10732	-0.42542	-0.681898
31	Vigun01g189800	0	0	0	-1.27195	-0.58606	-0.685889
6	Vigun01g028000	0	1	1	-1.22463	-0.537248	-0.687381
572	Vigun05g295900	0	0	0	-1.11037	-0.421241	-0.689132
535	Vigun05g116301	0	0	0	-1.1788	-0.489456	-0.689342
522	Vigun05g030800	0	0	0	-1.27015	-0.575074	-0.695081
679	Vigun09g136300	0	0	0	-1.292	-0.592866	-0.69913
409	Vigun02g011500	0	0	0	-1.3204	-0.620864	-0.699535
385	Vigun01g021500	0	0	0	-1.28637	-0.585312	-0.701056
143	Vigun04g159800	0	2	2	-1.50481	-0.80161	-0.703198
323	Vigun10g055300	1	1	2	-1.02936	-0.324505	-0.704857
19	Vigun01g122600	1	1	2	-1.03416	-0.328669	-0.705492
693	Vigun09g236400	0	0	0	-1.84579	-1.13869	-0.707096
2	Vigun01g004300	0	1	1	-1.59577	-0.882835	-0.71294
229	Vigun07g056100	0	0	0	-1.24767	-0.534299	-0.713375
219	Vigun06g217500	0	1	1	2.006	2.71966	-0.713662
263	Vigun08g052600	0	1	1	-1.16124	-0.447376	-0.713864
401	Vigun01g156400	0	0	0	-1.1407	-0.426346	-0.714352
483	Vigun03g354100	0	0	0	-1.25358	-0.539182	-0.714402
32	Vigun01g197100	1	2	3	-1.17002	-0.454073	-0.715944
129	Vigun04g112900	1	0	1	-1.17538	-0.456038	-0.719341
29	Vigun01g181800	2	0	2	-1.11883	-0.398545	-0.720281
423	Vigun02g123700	0	0	0	-1.16921	-0.448187	-0.721027
436	Vigun03g020100	0	0	0	-1.23682	-0.514966	-0.721851
356	Vigun11g066800	1	1	2	-1.66101	-0.93856	-0.722449
304	Vigun09g209800	0	0	0	-1.25379	-0.529905	-0.723886
578	Vigun06g049500	0	0	0	-1.22992	-0.505176	-0.724746
201	Vigun06g079100	0	1	1	-1.22829	-0.500476	-0.727819
647	Vigun08g039000	0	0	0	-1.14851	-0.419158	-0.729352
234	Vigun07g145200	0	1	1	-1.12931	-0.399813	-0.729496
593	Vigun06g151400	0	0	0	-1.03333	-0.30213	-0.731196
519	Vigun04g183500	0	0	0	-1.19267	-0.460578	-0.732093
464	Vigun03g206200	0	0	0	-1.15416	-0.420585	-0.733577
270	Vigun08g114400	1	1	2	-1.04852	-0.31267	-0.735853
308	Vigun09g231000	2	0	2	-1.19269	-0.456274	-0.736413
311	Vigun09g243300	1	0	1	-1.2395	-0.498318	-0.741178
30	Vigun01g182800	0	1	1	-1.04624	-0.298358	-0.747877
7	Vigun01g034400	0	1	1	-1.05242	-0.303362	-0.749054
490	Vigun03g412300	0	0	0	-1.21443	-0.464061	-0.750373
326	Vigun10g078500	1	1	2	-1.25915	-0.506813	-0.752341
56	Vigun02g186000	1	0	1	-1.30736	-0.55486	-0.752504
114	Vigun03g425700	2	0	2	-1.67267	-0.919777	-0.752895
174	Vigun05g218500	0	1	1	-1.03671	-0.282306	-0.754403
550	Vigun05g152800	0	0	0	-1.17999	-0.421718	-0.758271
573	Vigun06g012900	0	0	0	-3.04591	-2.28564	-0.76027
536	Vigun05g117000	0	0	0	-1.29922	-0.538397	-0.76082
342	Vigun11g004200	0	2	2	-1.20984	-0.447935	-0.761903
195	Vigun06g057000	1	0	1	-1.55514	-0.790584	-0.764556
705	Vigun10g144000	0	0	0	-1.13069	-0.362149	-0.768541
41	Vigun02g062500	1	2	3	-1.30142	-0.53033	-0.771088
534	Vigun05g115000	0	0	0	-1.04264	-0.27041	-0.772231
699	Vigun10g057800	0	0	0	-1.79844	-1.02303	-0.775416
169	Vigun05g188100	0	1	1	-1.77282	-0.996893	-0.775923
135	Vigun04g152400	0	1	1	-1.02992	-0.251879	-0.778045
102	Vigun03g318500	0	2	2	-1.70037	-0.921343	-0.779025
442	Vigun03g073000	0	0	0	-1.54019	-0.758338	-0.781851
610	Vigun07g055100	0	0	0	-1.20373	-0.420447	-0.783287
419	Vigun02g100000	0	0	0	-1.21425	-0.42879	-0.785464
221	Vigun06g224500	1	0	1	-1.16829	-0.382246	-0.786043
128	Vigun04g103500	0	1	1	-1.14697	-0.36086	-0.786108
532	Vigun05g111600	0	0	0	-1.06359	-0.271883	-0.791711
469	Vigun03g251900	0	0	0	-1.34311	-0.550811	-0.792301
476	Vigun03g312700	0	0	0	-1.94881	-1.15479	-0.794023
517	Vigun04g168100	0	0	0	-1.20035	-0.405084	-0.795264
369	Vigun11g155600	3	1	4	-1.09477	-0.299341	-0.795433
337	Vigun10g163800	1	0	1	-1.12609	-0.329844	-0.79625
268	Vigun08g080800	2	0	2	-1.08052	-0.282333	-0.798184
108	Vigun03g362300	1	0	1	-1.50455	-0.706021	-0.798529
173	Vigun05g203500	1	0	1	-1.80554	-1.00451	-0.801029
200	Vigun06g077100	0	0	0	-1.67783	-0.87595	-0.801875
154	Vigun05g078900	0	1	1	-1.29914	-0.495562	-0.803577
380	Vigun01g001900	0	0	0	-1.1239	-0.315518	-0.808381
182	Vigun05g260600	1	0	1	-1.19638	-0.386975	-0.809403
681	Vigun09g156800	0	0	0	-1.59804	-0.784514	-0.813525
502	Vigun04g042000	0	0	0	-1.25009	-0.43629	-0.8138
392	Vigun01g063100	0	0	0	-1.03	-0.212433	-0.817567
257	Vigun08g039900	0	0	0	-1.22472	-0.404133	-0.820587
417	Vigun02g081000	0	0	0	-1.34651	-0.524959	-0.821551
106	Vigun03g355800	1	1	2	-1.08262	-0.260359	-0.82226
484	Vigun03g355600	0	0	0	-1.21831	-0.391703	-0.826611
127	Vigun04g101900	0	2	2	-1.58356	-0.756757	-0.8268
414	Vigun02g067600	0	0	0	-1.0675	-0.240155	-0.827347
627	Vigun07g213800	0	0	0	-1.17275	-0.33909	-0.833656
379	Vigun11g217200	0	1	1	-1.30073	-0.466742	-0.833987
525	Vigun05g035700	0	0	0	-1.06579	-0.227382	-0.838408
66	Vigun03g017700	0	1	1	-1.14345	-0.304904	-0.838548
506	Vigun04g073600	0	0	0	-1.18565	-0.346086	-0.839561
112	Vigun03g396200	2	1	3	-1.28924	-0.448243	-0.840995
191	Vigun05g301600	1	2	3	-1.03528	-0.1925	-0.842776
68	Vigun03g053000	1	1	2	-1.317	-0.472007	-0.84499
674	Vigun09g088200	0	0	0	-1.59578	-0.746806	-0.848973
283	Vigun09g037400	2	0	2	-1.31514	-0.466158	-0.848987
422	Vigun02g117600	0	0	0	-1.74136	-0.891801	-0.849559
196	Vigun06g066400	0	1	1	-1.12683	-0.273077	-0.853758
90	Vigun03g221900	1	1	2	-2.43712	-1.5816	-0.85552
585	Vigun06g090400	0	0	0	-1.31852	-0.461601	-0.856915
553	Vigun05g194000	0	0	0	-1.59676	-0.737916	-0.858841
533	Vigun05g114800	0	0	0	-1.29168	-0.43225	-0.85943
111	Vigun03g387900	1	0	1	-1.26006	-0.399432	-0.860623
139	Vigun04g154400	0	1	1	-1.24294	-0.380633	-0.862309
213	Vigun06g185000	0	1	1	-1.37458	-0.510561	-0.864017
690	Vigun09g220700	0	0	0	-1.18153	-0.31394	-0.867587
225	Vigun07g007400	0	1	1	-1.19046	-0.322511	-0.867952
707	Vigun10g178000	0	0	0	-1.70477	-0.83264	-0.872134
189	Vigun05g296300	2	0	2	-1.40951	-0.533452	-0.876057
439	Vigun03g066400	0	0	0	-1.59681	-0.71844	-0.878371
689	Vigun09g210300	0	0	0	-1.20534	-0.326874	-0.878462
670	Vigun09g053800	0	0	0	-1.01778	-0.136991	-0.880787
352	Vigun11g036500	0	1	1	-1.29632	-0.414799	-0.881525
140	Vigun04g155200	3	3	6	-1.65734	-0.774609	-0.882733
511	Vigun04g118450	0	0	0	-2.15636	-1.27293	-0.883429
621	Vigun07g167300	0	0	0	-2.22934	-1.34587	-0.883462
363	Vigun11g087900	1	0	1	-1.57756	-0.694061	-0.8835
94	Vigun03g242800	0	1	1	-1.18667	-0.30242	-0.884246
107	Vigun03g357600	2	0	2	-1.82711	-0.939679	-0.887432
324	Vigun10g058000	0	1	1	-1.25164	-0.35968	-0.891962
194	Vigun06g039200	1	0	1	-1.57944	-0.685646	-0.893794
640	Vigun07g285900	0	0	0	-1.87759	-0.981026	-0.896561
124	Vigun04g078400	0	0	0	-1.64937	-0.752237	-0.897135
658	Vigun08g138200	0	0	0	-1.21245	-0.311816	-0.900634
142	Vigun04g156700	0	1	1	-1.3816	-0.479141	-0.902457
183	Vigun05g271500	1	2	3	-1.10888	-0.206358	-0.902519
255	Vigun08g036100	1	0	1	-1.23468	-0.327779	-0.906904
318	Vigun10g011000	0	1	1	-1.42611	-0.516946	-0.909165
279	Vigun08g220600	1	0	1	-1.36341	-0.452034	-0.911377
23	Vigun01g146000	0	1	1	-1.2794	-0.367952	-0.911444
5	Vigun01g027900	1	0	1	-1.16097	-0.248554	-0.912417
131	Vigun04g130500	1	0	1	-1.15633	-0.242196	-0.914131
602	Vigun06g194500	0	0	0	-1.33854	-0.423842	-0.914701
314	Vigun09g268200	2	0	2	-1.29832	-0.381134	-0.917189
692	Vigun09g230900	0	0	0	-1.60083	-0.683231	-0.917603
617	Vigun07g134500	0	0	0	-1.47917	-0.56042	-0.918746
403	Vigun01g184000	0	0	0	-1.24106	-0.320355	-0.920709
505	Vigun04g073550	0	0	0	-1.19197	-0.266762	-0.925204
301	Vigun09g191900	1	1	2	-1.72985	-0.802158	-0.927693
235	Vigun07g147000	0	0	0	-1.40614	-0.477942	-0.928197
80	Vigun03g125700	0	1	1	-1.56074	-0.630377	-0.930363
186	Vigun05g282700	1	0	1	-1.73761	-0.803374	-0.934236
503	Vigun04g051501	0	0	0	-1.85955	-0.924813	-0.934736
359	Vigun11g071700	1	0	1	-1.42045	-0.484729	-0.935717
559	Vigun05g222500	0	0	0	-1.7912	-0.854305	-0.93689
49	Vigun02g117400	0	1	1	-1.19478	-0.256983	-0.937793
10	Vigun01g071400	2	1	3	-1.14623	-0.207076	-0.939155
346	Vigun11g020900	1	1	2	-1.6722	-0.73005	-0.942151
211	Vigun06g177900	1	0	1	-1.60948	-0.667205	-0.942277
150	Vigun05g013600	0	0	0	-1.19436	-0.246615	-0.947744
420	Vigun02g109800	0	0	0	-1.22668	-0.277616	-0.949064
396	Vigun01g093700	0	0	0	-1.351	-0.399893	-0.951103
316	Vigun09g274000	0	1	1	-2.70102	-1.74913	-0.951891
481	Vigun03g328700	0	0	0	0.507863	1.46275	-0.954884
537	Vigun05g118100	0	0	0	-1.05633	-0.100159	-0.956167
374	Vigun11g197900	1	0	1	-1.29983	-0.342499	-0.957328
260	Vigun08g044200	1	0	1	-1.41241	-0.444359	-0.968054
46	Vigun02g105600	0	1	1	-1.12796	-0.159642	-0.968322
691	Vigun09g221300	0	0	0	-1.9072	-0.938362	-0.968839
678	Vigun09g124800	0	0	0	-1.41195	-0.44219	-0.969759
206	Vigun06g147600	1	0	1	-1.26495	-0.294197	-0.97075
319	Vigun10g015100	1	0	1	-1.13362	-0.158051	-0.97557
406	Vigun01g240800	0	0	0	-1.07792	-0.10122	-0.976698
264	Vigun08g053100	0	1	1	-1.63713	-0.65799	-0.979142
665	Vigun09g008600	0	0	0	-2.01822	-1.03727	-0.98095
718	Vigun11g199700	0	0	0	-1.69595	-0.712899	-0.983046
390	Vigun01g049200	0	0	0	-1.38187	-0.397638	-0.984237
580	Vigun06g073200	0	0	0	-1.54975	-0.562387	-0.987368
116	Vigun03g438400	0	0	0	-1.51026	-0.52213	-0.988133
595	Vigun06g156200	0	0	0	-2.13323	-1.1444	-0.988828
455	Vigun03g146300	0	0	0	-1.2658	-0.276464	-0.989338
198	Vigun06g072200	0	1	1	-1.18009	-0.190639	-0.98945
333	Vigun10g124000	1	1	2	-1.60129	-0.606963	-0.994324
639	Vigun07g285800	0	0	0	-1.38957	-0.390244	-0.99933
310	Vigun09g242400	1	0	1	-1.38071	-0.379219	-1.00149
231	Vigun07g092600	0	0	0	-1.04536	-0.0349184	-1.01044
285	Vigun09g057600	2	0	2	-1.08682	-0.0751812	-1.01164
590	Vigun06g128100	0	0	0	-1.01394	-0.00068199	-1.01326
700	Vigun10g057900	0	0	0	-1.60789	-0.593328	-1.01456
629	Vigun07g217500	0	0	0	-1.91497	-0.896954	-1.01801
413	Vigun02g059500	0	0	0	-1.24121	-0.220471	-1.02074
251	Vigun08g004500	0	1	1	-1.54201	-0.518457	-1.02355
236	Vigun07g195300	0	0	0	-1.52222	-0.496337	-1.02589
361	Vigun11g077100	1	1	2	-1.37519	-0.349169	-1.02602
389	Vigun01g031200	0	0	0	-1.19679	-0.167976	-1.02881
722	VigunL042800	0	0	0	-1.46711	-0.437956	-1.02915
637	Vigun07g276900	0	0	0	-1.273	-0.243677	-1.02933
276	Vigun08g210000	0	1	1	-1.3487	-0.312483	-1.03622
341	Vigun10g197000	0	2	2	-1.01728	0.0190677	-1.03634
141	Vigun04g156600	1	0	1	-1.17002	-0.130242	-1.03977
685	Vigun09g167300	0	0	0	-1.36286	-0.321441	-1.04142
115	Vigun03g428000	1	0	1	-1.15256	-0.110305	-1.04225
92	Vigun03g237700	1	0	1	-1.67718	-0.631574	-1.0456
315	Vigun09g272700	1	0	1	-1.40679	-0.36099	-1.0458
197	Vigun06g069400	1	3	4	-2.1226	-1.06938	-1.05322
367	Vigun11g125600	0	1	1	-1.26565	-0.209195	-1.05645
702	Vigun10g088600	0	0	0	-1.87299	-0.81493	-1.05806
120	Vigun04g020200	3	1	4	-1.25981	-0.198525	-1.06128
458	Vigun03g161600	0	0	0	-1.84298	-0.771686	-1.07129
176	Vigun05g240100	0	0	0	-1.19857	-0.12549	-1.07308
496	Vigun04g005800	0	0	0	-1.38655	-0.312555	-1.074
440	Vigun03g067900	0	0	0	-2.07726	-1.00283	-1.07443
156	Vigun05g090900	1	0	1	-1.84729	-0.769731	-1.07756
282	Vigun09g032700	0	0	0	-1.68155	-0.602863	-1.07868
265	Vigun08g060700	0	1	1	-2.14245	-1.06351	-1.07894
694	Vigun09g238500	0	0	0	-1.95368	-0.874413	-1.07927
453	Vigun03g133000	0	0	0	-1.55295	-0.469775	-1.08318
37	Vigun02g018500	0	0	0	-2.24424	-1.15606	-1.08818
18	Vigun01g114200	0	2	2	-1.23521	-0.145261	-1.08995
688	Vigun09g200800	0	0	0	-1.99675	-0.906452	-1.0903
288	Vigun09g075500	1	0	1	-2.01793	-0.926378	-1.09155
121	Vigun04g027100	0	1	1	-1.94435	-0.852476	-1.09187
565	Vigun05g279000	0	0	0	-1.82385	-0.731783	-1.09207
212	Vigun06g181500	0	1	1	-1.0109	0.0829793	-1.09388
9	Vigun01g070700	0	0	0	-1.67083	-0.573816	-1.09702
271	Vigun08g147400	1	1	2	-1.14125	-0.0438954	-1.09736
171	Vigun05g196100	0	0	0	-1.55447	-0.45595	-1.09851
207	Vigun06g165100	0	1	1	-1.27394	-0.173884	-1.10006
239	Vigun07g215900	0	1	1	-2.19845	-1.09767	-1.10078
277	Vigun08g213100	0	0	0	-2.70572	-1.60401	-1.10171
67	Vigun03g020000	1	0	1	-1.02931	0.0730752	-1.10239
468	Vigun03g238200	0	0	0	-1.2421	-0.135568	-1.10653
676	Vigun09g118000	0	0	0	-1.5986	-0.490035	-1.10856
88	Vigun03g197300	0	1	1	-1.20109	-0.0900566	-1.11103
554	Vigun05g196300	0	0	0	-1.49444	-0.379988	-1.11446
493	Vigun03g434100	0	0	0	-1.58128	-0.466775	-1.11451
521	Vigun05g005800	0	0	0	-1.46504	-0.349746	-1.1153
373	Vigun11g197800	0	0	0	-1.45998	-0.343311	-1.11667
242	Vigun07g224100	1	1	2	-1.50581	-0.388101	-1.11771
494	Vigun03g435400	0	0	0	-1.69944	-0.581432	-1.11801
501	Vigun04g037800	0	0	0	-1.82621	-0.703283	-1.12293
296	Vigun09g152600	0	0	0	-1.1059	0.0171646	-1.12307
215	Vigun06g198300	1	1	2	-1.1524	-0.0286871	-1.12371
398	Vigun01g125900	0	0	0	-1.90486	-0.777926	-1.12694
437	Vigun03g022700	0	0	0	-1.52783	-0.399032	-1.1288
473	Vigun03g292800	0	0	0	-1.86152	-0.730605	-1.13092
157	Vigun05g112400	1	0	1	-2.65281	-1.52176	-1.13105
95	Vigun03g265900	0	0	0	-1.59071	-0.459571	-1.13114
653	Vigun08g089300	0	0	0	-1.91157	-0.776434	-1.13513
452	Vigun03g132633	0	0	0	-1.72049	-0.578392	-1.1421
626	Vigun07g205200	0	0	0	-1.74413	-0.598245	-1.14588
152	Vigun05g040700	1	0	1	-1.29154	-0.142817	-1.14872
714	Vigun11g089450	0	0	0	-1.30838	-0.158503	-1.14988
445	Vigun03g088500	0	0	0	-1.76318	-0.613177	-1.15
378	Vigun11g216900	0	1	1	-2.23176	-1.07974	-1.15201
636	Vigun07g247566	0	0	0	-1.29389	-0.137311	-1.15658
261	Vigun08g046600	1	1	2	-2.34676	-1.18347	-1.16329
228	Vigun07g046200	0	1	1	-1.63866	-0.472172	-1.16649
513	Vigun04g137200	0	0	0	-1.53084	-0.362959	-1.16788
26	Vigun01g152900	1	0	1	-1.75214	-0.582602	-1.16953
495	Vigun03g439600	0	0	0	-1.7255	-0.5531	-1.1724
45	Vigun02g105500	0	2	2	-1.47902	-0.306215	-1.1728
4	Vigun01g016400	1	0	1	-1.66899	-0.495295	-1.1737
668	Vigun09g037000	0	0	0	-1.96185	-0.788116	-1.17374
244	Vigun07g238800	0	1	1	-1.51301	-0.336693	-1.17632
284	Vigun09g040000	0	0	0	-2.22217	-1.0452	-1.17697
224	Vigun07g001300	1	1	2	-2.37506	-1.19729	-1.17776
531	Vigun05g094100	0	0	0	-1.94054	-0.760983	-1.17955
123	Vigun04g063800	0	0	0	-1.57794	-0.398135	-1.1798
384	Vigun01g017100	0	0	0	-1.55316	-0.370878	-1.18229
138	Vigun04g154300	2	0	2	-1.44362	-0.25884	-1.18478
165	Vigun05g162800	0	0	0	-1.42535	-0.227671	-1.19768
253	Vigun08g015500	0	1	1	-1.22633	-0.0285077	-1.19782
327	Vigun10g079200	1	0	1	-1.83165	-0.622379	-1.20927
350	Vigun11g030500	0	0	0	-2.1388	-0.92725	-1.21155
289	Vigun09g082400	0	2	2	-1.35268	-0.137253	-1.21542
528	Vigun05g051500	0	0	0	-1.51737	-0.298871	-1.2185
321	Vigun10g029500	1	0	1	-1.38314	-0.163073	-1.22007
435	Vigun03g007550	0	0	0	-1.90556	-0.681131	-1.22443
416	Vigun02g071400	0	0	0	0.640929	1.86552	-1.22459
721	Vigun11g225400	0	0	0	-2.17502	-0.949999	-1.22502
119	Vigun04g015900	1	1	2	-1.89413	-0.667112	-1.22702
368	Vigun11g137400	0	2	2	-1.56434	-0.335679	-1.22866
375	Vigun11g209500	1	0	1	-1.74801	-0.518898	-1.22911
376	Vigun11g209700	1	0	1	-1.26463	-0.0334419	-1.23119
644	Vigun08g026200	0	0	0	-1.33071	-0.096413	-1.2343
599	Vigun06g163800	0	0	0	-1.92477	-0.689054	-1.23572
320	Vigun10g016100	1	0	1	-1.55877	-0.319736	-1.23903
516	Vigun04g161100	0	0	0	1.16539	2.40735	-1.24195
400	Vigun01g153100	0	0	0	0.448758	1.69149	-1.24273
330	Vigun10g104300	2	0	2	-2.05746	-0.811006	-1.24645
538	Vigun05g127700	0	0	0	-1.25183	-0.00338242	-1.24845
290	Vigun09g089000	1	0	1	-1.40617	-0.15547	-1.2507
456	Vigun03g149000	0	0	0	-2.45941	-1.20363	-1.25577
662	Vigun08g208000	0	0	0	-1.712	-0.449563	-1.26243
262	Vigun08g052500	0	2	2	-2.22996	-0.963291	-1.26667
504	Vigun04g059900	0	0	0	-1.93945	-0.671328	-1.26812
158	Vigun05g115100	1	1	2	-1.32536	-0.0568482	-1.26851
294	Vigun09g142100	2	0	2	-2.24412	-0.974714	-1.26941
566	Vigun05g280800	0	0	0	-1.31756	-0.0438705	-1.27369
75	Vigun03g110900	1	1	2	-1.67407	-0.393481	-1.28059
526	Vigun05g037700	0	0	0	-1.89421	-0.613197	-1.28101
710	Vigun11g013750	0	0	0	-1.55707	-0.274205	-1.28286
247	Vigun07g250400	1	0	1	-1.92683	-0.642996	-1.28384
438	Vigun03g030000	0	0	0	-1.66917	-0.381698	-1.28748
280	Vigun09g003500	1	1	2	-1.52499	-0.23424	-1.29075
86	Vigun03g183600	0	1	1	-1.1089	0.182771	-1.29167
548	Vigun05g147700	0	0	0	-1.69232	-0.397798	-1.29452
507	Vigun04g073800	0	0	0	-1.85017	-0.554725	-1.29545
646	Vigun08g036200	0	0	0	-1.15903	0.137219	-1.29625
328	Vigun10g079900	3	2	5	-2.06417	-0.762729	-1.30144
227	Vigun07g046100	0	3	3	-1.87678	-0.573447	-1.30333
598	Vigun06g163600	0	0	0	-1.19873	0.105521	-1.30425
243	Vigun07g225200	0	0	0	1.11045	2.42275	-1.31231
15	Vigun01g096500	1	0	1	-1.684	-0.368763	-1.31524
166	Vigun05g164600	0	0	0	-2.08561	-0.768218	-1.3174
716	Vigun11g170200	0	0	0	-1.8804	-0.554636	-1.32576
180	Vigun05g255100	1	0	1	-1.85975	-0.496579	-1.36318
675	Vigun09g096000	0	0	0	0.846997	2.22042	-1.37343
325	Vigun10g063100	0	1	1	-1.77144	-0.392196	-1.37924
650	Vigun08g046500	0	0	0	-2.0656	-0.671612	-1.39399
574	Vigun06g017600	0	0	0	-2.01921	-0.624064	-1.39515
386	Vigun01g024400	0	0	0	-1.5029	-0.103768	-1.39914
542	Vigun05g136400	0	0	0	-1.60442	-0.196743	-1.40768
671	Vigun09g075200	0	0	0	-1.59873	-0.189166	-1.40957
91	Vigun03g234900	0	1	1	-1.97275	-0.560956	-1.4118
353	Vigun11g039300	0	0	0	-1.99112	-0.563313	-1.42781
218	Vigun06g213000	0	1	1	-2.16833	-0.732534	-1.4358
259	Vigun08g042500	1	0	1	-2.45085	-1.01432	-1.43653
560	Vigun05g223200	0	0	0	-2.10023	-0.661752	-1.43848
594	Vigun06g152300	0	0	0	-2.05057	-0.607297	-1.44328
278	Vigun08g216300	0	1	1	-1.52896	-0.0538486	-1.47511
704	Vigun10g106250	0	0	0	-1.86535	-0.379912	-1.48544
137	Vigun04g154100	0	2	2	-2.94648	-1.45703	-1.48946
618	Vigun07g143800	0	0	0	-1.7296	-0.236169	-1.49343
564	Vigun05g250000	0	0	0	-2.00302	-0.494968	-1.50805
13	Vigun01g086500	1	0	1	-2.76922	-1.21905	-1.55017
486	Vigun03g365000	0	0	0	-1.96147	-0.406676	-1.5548
514	Vigun04g147400	0	0	0	-1.49561	0.0678406	-1.56345
541	Vigun05g133500	0	0	0	-2.98467	-1.41807	-1.5666
358	Vigun11g067800	0	0	0	-2.07106	-0.495223	-1.57583
130	Vigun04g120100	3	0	3	-1.76789	-0.173979	-1.59391
332	Vigun10g122200	1	0	1	-1.8035	-0.206853	-1.59665
712	Vigun11g039150	0	0	0	-1.32652	0.274534	-1.60106
222	Vigun06g225200	1	0	1	-2.00533	-0.378954	-1.62637
252	Vigun08g014300	0	1	1	-2.06606	-0.424171	-1.64189
418	Vigun02g091200	0	0	0	-2.50956	-0.865615	-1.64394
217	Vigun06g203400	1	1	2	0.678647	2.32501	-1.64636
83	Vigun03g162800	1	1	2	-1.3572	0.289254	-1.64645
305	Vigun09g212400	1	0	1	-2.25966	-0.600902	-1.65876
607	Vigun07g008700	0	0	0	-2.61035	-0.951092	-1.65926
661	Vigun08g200500	0	0	0	-2.43023	-0.762282	-1.66794
571	Vigun05g294800	0	0	0	-1.83617	-0.161162	-1.67501
447	Vigun03g096400	0	0	0	-1.75699	-0.0725239	-1.68447
103	Vigun03g336700	1	0	1	-2.39611	-0.700263	-1.69584
100	Vigun03g279200	0	1	1	-1.97617	-0.243006	-1.73316
462	Vigun03g195700	0	0	0	-1.39759	0.336437	-1.73403
199	Vigun06g075700	1	0	1	-1.70957	0.0320003	-1.74157
216	Vigun06g199300	0	1	1	-2.0147	-0.262212	-1.75249
11	Vigun01g078600	0	2	2	-2.57755	-0.814548	-1.76301
612	Vigun07g073800	0	0	0	-1.67961	0.0866935	-1.7663
393	Vigun01g065400	0	0	0	-2.007	-0.234356	-1.77264
407	Vigun01g240900	0	0	0	-1.87199	-0.0605063	-1.81148
551	Vigun05g171300	0	0	0	-1.9216	-0.103951	-1.81765
615	Vigun07g117800	0	0	0	-1.63203	0.188667	-1.8207
331	Vigun10g105800	1	1	2	-2.87617	-1.05229	-1.82388
187	Vigun05g282800	1	0	1	-3.13989	-1.28274	-1.85715
345	Vigun11g017700	1	0	1	-2.80217	-0.924227	-1.87795
424	Vigun02g131700	0	0	0	-1.49748	0.444311	-1.94179
441	Vigun03g072500	0	0	0	-2.08661	-0.10615	-1.98046
134	Vigun04g147200	0	1	1	-2.51157	-0.492842	-2.01873
547	Vigun05g147400	0	0	0	-2.11926	-0.024826	-2.09443
478	Vigun03g315700	0	0	0	-3.9228	-1.71211	-2.21069
347	Vigun11g025300	0	1	1	-3.15916	-0.845699	-2.31346
520	Vigun04g198200	0	0	0	-2.439	-0.028531	-2.41047
210	Vigun06g175900	0	1	1	-2.19457	0.225496	-2.42007
715	Vigun11g139950	0	0	0	-2.45735	0.085209	-2.54256
364	Vigun11g096800	0	2	2	-2.11526	0.621369	-2.73663
